# Epigenetic control of tetrapyrrole biosynthesis by ^m4^C DNA methylation in a cyanobacterium

**DOI:** 10.1101/2024.08.20.608618

**Authors:** Nils Schmidt, Nils Stappert, Kaori Nimura-Matsune, Satoru Watanabe, Roman Sobotka, Martin Hagemann, Wolfgang R. Hess

## Abstract

Epigenetic DNA modifications are pivotal in eukaryotic gene expression, but their regulatory significance in bacteria is less understood. In *Synechocystis* 6803, the DNA methyltransferase M.Ssp6803II modifies the first cytosine in the GGCC motif, forming N4-methylcytosine (GG^m4^CC). Deleting the *sll0729* gene (Δ*sll0729*) caused a bluish phenotype due to reduced chlorophyll levels, which was reversed by suppressor mutations. Re-sequencing of seven suppressor clones revealed a common GGCC to GGTC mutation in the *slr1790* promoter’s discriminator sequence, encoding protoporphyrinogen IX oxidase, HemJ, crucial for tetrapyrrole biosynthesis. Transcriptomic and qPCR analyses indicated aberrant *slr1790* expression in Δ*sll0729* mutants. This aberration led to the accumulation of coproporphyrin III and protoporphyrin IX, indicative of impaired HemJ activity. To confirm the importance of DNA methylation in *hemJ* expression, native and mutated *hemJ* promoter variants were introduced into the wild type, followed by *sll0729* deletion. The *sll0729* deletion segregated in strains with the GGTC motif in the *hemJ* promoter, resulting in wild-type-like pigmentation, whereas freshly prepared Δ*sll0729* mutants with the native *hemJ* promoter exhibited the bluish phenotype. These findings demonstrate that *hemJ* is tightly regulated in *Synechocystis* and that N4-methylcytosine is essential for proper *hemJ* expression.
