## Supplementrayy Table S3 for "Epigenetic control of tetrapyrrole biosynthesis by ^m4^C DNA methylation in a cyanobacterium"

### Sheet: Sheet1
Common SNP and IN/dels among sequenced strains
Chromosome	Region	Type	Reference	Allele	Origin tracks	Sample count	Coding region change	Amino acid change	Coding region change in longest transcript	CP003265_appended_plasmids (CDS)	locus_tag (CP003265_appended_plasmids (CDS))	note (CP003265_appended_plasmids (CDS))	product (CP003265_appended_plasmids (CDS))	Protein id
CP003265	489211	SNV	C	T	6803_WT-new_S2_R1_001 (paired) trimmed (paired) (Reads, Locally Realigned, Variants), sll0729-1_S28_R1_001 (paired) trimmed (paired) (Reads, Locally Realigned, Variants), sll0729-15_S29_R1_001 (paired) trimmed (paired) (Reads, Locally Realigned, Variants), sll0729-3_26-1_S30_R1_001 (paired) trimmed (paired) (Reads, Locally Realigned, Variants), sll0729-3_26-2_S31_R1_001 (paired) trimmed (paired) …	10	AGF50268.1:c.[972+488439C>T]; AGF50714.1:c.[1823C>T]	AGF50714.1:p.Ser608Leu	AGF50714.1:c.1823C>T	MYO_14540	MYO_14540	similar to slr1609	long-chain-fatty-acid CoA ligase	AGF50714.1
CP003265	1199943^1199944	Insertion	-	AA	6803_WT-new_S2_R1_001 (paired) trimmed (paired) (Reads, Locally Realigned, Variants), sll0729-1_S28_R1_001 (paired) trimmed (paired) (Reads, Locally Realigned, Variants), sll0729-15_S29_R1_001 (paired) trimmed (paired) (Reads, Locally Realigned, Variants), sll0729-3_26-1_S30_R1_001 (paired) trimmed (paired) (Reads, Locally Realigned, Variants), sll0729-3_26-2_S31_R1_001 (paired) trimmed (paired) …	10	AGF50268.1:c.[972+1199171_972+1199172insAA]; AGF51345.1:c.[581_582insAA]	AGF51345.1:p.Phe195fs	AGF50268.1:c.972+1199171_972+1199172insAA	MYO_110910	MYO_110910	similar to slr1862	hypothetical protein	AGF51345.1
CP003265	1199945..1199946	MNV	TT	CA	6803_WT-new_S2_R1_001 (paired) trimmed (paired) (Reads, Locally Realigned, Variants), sll0729-1_S28_R1_001 (paired) trimmed (paired) (Reads, Locally Realigned, Variants), sll0729-15_S29_R1_001 (paired) trimmed (paired) (Reads, Locally Realigned, Variants), sll0729-3_26-1_S30_R1_001 (paired) trimmed (paired) (Reads, Locally Realigned, Variants), sll0729-3_26-2_S31_R1_001 (paired) trimmed (paired) …	10	AGF50268.1:c.[972+1199173_972+1199174delTTinsCA]; AGF51345.1:c.[583_584delTTinsCA]	AGF51345.1:p.Phe195His	AGF50268.1:c.972+1199173_972+1199174delTTinsCA	MYO_110910	MYO_110910	similar to slr1862	hypothetical protein	AGF51345.1
CP003265	1818251	SNV	A	G	6803_WT-new_S2_R1_001 (paired) trimmed (paired) (Reads, Locally Realigned, Variants), sll0729-1_S28_R1_001 (paired) trimmed (paired) (Reads, Locally Realigned, Variants), sll0729-15_S29_R1_001 (paired) trimmed (paired) (Reads, Locally Realigned, Variants), sll0729-3_26-1_S30_R1_001 (paired) trimmed (paired) (Reads, Locally Realigned, Variants), sll0729-3_26-2_S31_R1_001 (paired) trimmed (paired) …	10	AGF50268.1:c.[1-1751111A>G]; AGF51918.1:c.[216T>C]		AGF51918.1:c.216T>C	psbA3	MYO_116700	similar to sll1867	photosystem II D1 protein	AGF51918.1
CP003265	1818257	SNV	A	G	6803_WT-new_S2_R1_001 (paired) trimmed (paired) (Reads, Locally Realigned, Variants), sll0729-1_S28_R1_001 (paired) trimmed (paired) (Reads, Locally Realigned, Variants), sll0729-15_S29_R1_001 (paired) trimmed (paired) (Reads, Locally Realigned, Variants), sll0729-3_26-1_S30_R1_001 (paired) trimmed (paired) (Reads, Locally Realigned, Variants), sll0729-3_26-2_S31_R1_001 (paired) trimmed (paired) …	10	AGF50268.1:c.[1-1751105A>G]; AGF51918.1:c.[210T>C]		AGF51918.1:c.210T>C	psbA3	MYO_116700	similar to sll1867	photosystem II D1 protein	AGF51918.1
CP003265	3191291	Deletion	A	-	6803_WT-new_S2_R1_001 (paired) trimmed (paired) (Reads, Locally Realigned, Variants), sll0729-1_S28_R1_001 (paired) trimmed (paired) (Reads, Locally Realigned, Variants), sll0729-15_S29_R1_001 (paired) trimmed (paired) (Reads, Locally Realigned, Variants), sll0729-3_26-1_S30_R1_001 (paired) trimmed (paired) (Reads, Locally Realigned, Variants), sll0729-3_26-2_S31_R1_001 (paired) trimmed (paired) …	10	AGF50268.1:c.[1-378071delA]; AGF53113.1:c.[25delA]	AGF53113.1:p.Asn9fs	AGF50268.1:c.1-378071delA	slt	MYO_128850	similar to slr0534	soluble lytic transglycosylase	AGF53113.1
CP003265	3397591..3397597	Deletion	TTCAACG	-	6803_WT-new_S2_R1_001 (paired) trimmed (paired) (Reads, Locally Realigned, Variants), sll0729-1_S28_R1_001 (paired) trimmed (paired) (Reads, Locally Realigned, Variants), sll0729-15_S29_R1_001 (paired) trimmed (paired) (Reads, Locally Realigned, Variants), sll0729-3_26-1_S30_R1_001 (paired) trimmed (paired) (Reads, Locally Realigned, Variants), sll0729-3_26-2_S31_R1_001 (paired) trimmed (paired) …	10	AGF50268.1:c.[1-171771_1-171765delTTCAACG]; AGF53281.1:c.[1396_1401delCGTTGA]	AGF53281.1:p.Arg466_*467del	AGF53281.1:c.1396_1401delCGTTGA	MYO_130620	MYO_130620	similar to sll1473	hypothetical protein	AGF53281.1
CP003265	3419463	SNV	T	C	6803_WT-new_S2_R1_001 (paired) trimmed (paired) (Reads, Locally Realigned, Variants), sll0729-1_S28_R1_001 (paired) trimmed (paired) (Reads, Locally Realigned, Variants), sll0729-15_S29_R1_001 (paired) trimmed (paired) (Reads, Locally Realigned, Variants), sll0729-3_26-1_S30_R1_001 (paired) trimmed (paired) (Reads, Locally Realigned, Variants), sll0729-3_26-2_S31_R1_001 (paired) trimmed (paired) …	10	AGF50268.1:c.[1-149899T>C]; AGF53300.1:c.[341T>C]	AGF53300.1:p.Leu114Pro	AGF53300.1:c.341T>C	p	MYO_130810	similar to slr0753	P protein	AGF53300.1
only 6803_WT-new
CP003265	157042	SNV	T	C	6803_WT-new_S2_R1_001 (paired) trimmed (paired) (Reads, Locally Realigned, Variants)	1	AGF50268.1:c.972+156270T>C		AGF50268.1:c.972+156270T>C
CP003265	304737	SNV	C	T	6803_WT-new_S2_R1_002 (paired) trimmed (paired) (Reads, Locally Realigned, Variants)	1	AGF50268.1:c.[972+303965C>T]; AGF50543.1:c.[799C>T]	AGF50543.1:p.Gln267*	AGF50543.1:c.799C>T	MYO_12800	MYO_12800	similar to slr1301	hypothetical protein	AGF50543.1
CP003265	747675	SNV	G	T	6803_WT-new_S2_R1_003 (paired) trimmed (paired) (Reads, Locally Realigned, Variants)	1	AGF50268.1:c.[972+746903G>T]; AGF50941.1:c.[600G>T]		AGF50941.1:c.600G>T	ndhD	MYO_16830	similar to slr2007	NADH dehydrogenase subunit 4	AGF50941.1
CP003265	747678	SNV	A	T	6803_WT-new_S2_R1_004 (paired) trimmed (paired) (Reads, Locally Realigned, Variants)	1	AGF50268.1:c.[972+746906A>T]; AGF50941.1:c.[603A>T]		AGF50941.1:c.603A>T	ndhD	MYO_16830	similar to slr2007	NADH dehydrogenase subunit 4	AGF50941.1
CP003265	1469698	SNV	G	A	6803_WT-new_S2_R1_005 (paired) trimmed (paired) (Reads, Locally Realigned, Variants)	1	AGF50268.1:c.[972+1468926G>A]; AGF51596.1:c.[620G>A]	AGF51596.1:p.Arg207Gln	AGF50268.1:c.972+1468926G>A	MYO_113440	MYO_113440	similar to slr1718	hypothetical protein	AGF51596.1
CP003265	1656664	SNV	C	T	6803_WT-new_S2_R1_006 (paired) trimmed (paired) (Reads, Locally Realigned, Variants)	1	AGF50268.1:c.[972+1655892C>T]; AGF51766.1:c.[2153C>T]	AGF51766.1:p.Thr718Ile	AGF51766.1:c.2153C>T	spoT	MYO_115160	similar to slr1325	(p)ppGpp 3'-pyrophosphohydrolase	AGF51766.1
CP003265	2194802	SNV	C	T	6803_WT-new_S2_R1_007 (paired) trimmed (paired) (Reads, Locally Realigned, Variants)	1	AGF50268.1:c.[1-1374560C>T]; AGF52250.1:c.[403C>T]	AGF52250.1:p.His135Tyr	AGF50268.1:c.1-1374560C>T	MYO_120090	MYO_120090	similar to slr0157	hypothetical protein	AGF52250.1
CP003265	2375550^2375551	Insertion	-	A	6803_WT-new_S2_R1_008 (paired) trimmed (paired) (Reads, Locally Realigned, Variants)	1	AGF50268.1:c.[1-1193812_1-1193811insA]; AGF52392.1:c.[573_574insA]	AGF52392.1:p.Thr192fs	AGF52392.1:c.573_574insA	MYO_121530	MYO_121530	similar to slr0377	hypothetical protein	AGF52392.1
Common SNP and IN/dels except for 6803_WT-new
CP003265	144507	SNV	G	A	sll0729-1_S28_R1_001 (paired) trimmed (paired) (Reads, Locally Realigned, Variants), sll0729-15_S29_R1_001 (paired) trimmed (paired) (Reads, Locally Realigned, Variants), sll0729-3_26-1_S30_R1_001 (paired) trimmed (paired) (Reads, Locally Realigned, Variants), sll0729-3_26-2_S31_R1_001 (paired) trimmed (paired) (Reads, Locally Realigned, Variants), sll0729-3_26-3_S32_R1_001 (paired) trimmed (pair…	9	AGF50268.1:c.[972+143735G>A]; AGF50393.1:c.[447G>A]		AGF50268.1:c.972+143735G>A	bcp	MYO_11260	similar to slr0242	bacterioferritin comigratory protein	AGF50393.1
CP003265	387108	SNV	C	T	sll0729-1_S28_R1_001 (paired) trimmed (paired) (Reads, Locally Realigned, Variants), sll0729-15_S29_R1_001 (paired) trimmed (paired) (Reads, Locally Realigned, Variants), sll0729-3_26-1_S30_R1_001 (paired) trimmed (paired) (Reads, Locally Realigned, Variants), sll0729-3_26-2_S31_R1_001 (paired) trimmed (paired) (Reads, Locally Realigned, Variants), sll0729-3_26-3_S32_R1_001 (paired) trimmed (pair…	9	AGF50268.1:c.[972+386336C>T]; AGF50628.1:c.[326C>T]	AGF50628.1:p.Pro109Leu	AGF50628.1:c.326C>T	MYO_13670	MYO_13670	similar to slr1085	hypothetical protein	AGF50628.1
CP003265	528168	SNV	G	C	sll0729-1_S28_R1_001 (paired) trimmed (paired) (Reads, Locally Realigned, Variants), sll0729-15_S29_R1_001 (paired) trimmed (paired) (Reads, Locally Realigned, Variants), sll0729-3_26-1_S30_R1_001 (paired) trimmed (paired) (Reads, Locally Realigned, Variants), sll0729-3_26-2_S31_R1_001 (paired) trimmed (paired) (Reads, Locally Realigned, Variants), sll0729-3_26-3_S32_R1_001 (paired) trimmed (pair…	9	AGF50268.1:c.[972+527396G>C]; AGF50742.1:c.[3721G>C]	AGF50742.1:p.Ala1241Pro	AGF50742.1:c.3721G>C	MYO_14820	MYO_14820	similar to slr1753	hypothetical protein	AGF50742.1
CP003265	730868^730869	Insertion	-	T	sll0729-1_S28_R1_001 (paired) trimmed (paired) (Reads, Locally Realigned, Variants), sll0729-15_S29_R1_001 (paired) trimmed (paired) (Reads, Locally Realigned, Variants), sll0729-3_26-1_S30_R1_001 (paired) trimmed (paired) (Reads, Locally Realigned, Variants), sll0729-3_26-2_S31_R1_001 (paired) trimmed (paired) (Reads, Locally Realigned, Variants), sll0729-3_26-3_S32_R1_001 (paired) trimmed (pair…	9	AGF50268.1:c.[972+730096_972+730097insT]; AGF50925.1:c.[307_308insA]	AGF50925.1:p.Ile103fs	AGF50925.1:c.307_308insA	spkA	MYO_16670		SpkA	AGF50925.1
CP003265	831302	SNV	T	C	sll0729-1_S28_R1_001 (paired) trimmed (paired) (Reads, Locally Realigned, Variants), sll0729-15_S29_R1_001 (paired) trimmed (paired) (Reads, Locally Realigned, Variants), sll0729-3_26-1_S30_R1_001 (paired) trimmed (paired) (Reads, Locally Realigned, Variants), sll0729-3_26-2_S31_R1_001 (paired) trimmed (paired) (Reads, Locally Realigned, Variants), sll0729-3_26-3_S32_R1_001 (paired) trimmed (pair…	9	AGF50268.1:c.972+830530T>C		AGF50268.1:c.972+830530T>C
CP003265	841715	SNV	C	T	sll0729-1_S28_R1_001 (paired) trimmed (paired) (Reads, Locally Realigned, Variants), sll0729-15_S29_R1_001 (paired) trimmed (paired) (Reads, Locally Realigned, Variants), sll0729-3_26-1_S30_R1_001 (paired) trimmed (paired) (Reads, Locally Realigned, Variants), sll0729-3_26-2_S31_R1_001 (paired) trimmed (paired) (Reads, Locally Realigned, Variants), sll0729-3_26-3_S32_R1_001 (paired) trimmed (pair…	9	AGF50268.1:c.[972+840943C>T]; AGF51038.1:c.[554G>A]	AGF51038.1:p.Arg185Gln	AGF50268.1:c.972+840943C>T	rpl3	MYO_17800	similar to sll1799	50S ribosomal protein L3	AGF51038.1
CP003265	847733	SNV	A	G	sll0729-1_S28_R1_001 (paired) trimmed (paired) (Reads, Locally Realigned, Variants), sll0729-15_S29_R1_001 (paired) trimmed (paired) (Reads, Locally Realigned, Variants), sll0729-3_26-1_S30_R1_001 (paired) trimmed (paired) (Reads, Locally Realigned, Variants), sll0729-3_26-2_S31_R1_001 (paired) trimmed (paired) (Reads, Locally Realigned, Variants), sll0729-3_26-3_S32_R1_001 (paired) trimmed (pair…	9	AGF50268.1:c.[972+846961A>G]; AGF51045.1:c.[5A>G]	AGF51045.1:p.Asn2Ser	AGF50268.1:c.972+846961A>G	argB	MYO_17870	similar to slr1898	N-acetylglutamate kinase	AGF51045.1
CP003265	1070494	SNV	T	A	sll0729-1_S28_R1_001 (paired) trimmed (paired) (Reads, Locally Realigned, Variants), sll0729-15_S29_R1_001 (paired) trimmed (paired) (Reads, Locally Realigned, Variants), sll0729-3_26-1_S30_R1_001 (paired) trimmed (paired) (Reads, Locally Realigned, Variants), sll0729-3_26-2_S31_R1_001 (paired) trimmed (paired) (Reads, Locally Realigned, Variants), sll0729-3_26-3_S32_R1_001 (paired) trimmed (pair…	9	AGF50268.1:c.[972+1069722T>A]; AGF51238.1:c.[864A>T]	AGF51238.1:p.Lys288Asn	AGF51238.1:c.864A>T	MYO_19820	MYO_19820	similar to sll1359	hypothetical protein	AGF51238.1
CP003265	1203086	SNV	A	G	sll0729-1_S28_R1_001 (paired) trimmed (paired) (Reads, Locally Realigned, Variants), sll0729-15_S29_R1_001 (paired) trimmed (paired) (Reads, Locally Realigned, Variants), sll0729-3_26-1_S30_R1_001 (paired) trimmed (paired) (Reads, Locally Realigned, Variants), sll0729-3_26-2_S31_R1_001 (paired) trimmed (paired) (Reads, Locally Realigned, Variants), sll0729-3_26-3_S32_R1_001 (paired) trimmed (pair…	9	AGF50268.1:c.[972+1202314A>G]; AGF51348.1:c.[341A>G]	AGF51348.1:p.Tyr114Cys	AGF51348.1:c.341A>G	MYO_110940	MYO_110940	similar to slr1865	hypothetical protein	AGF51348.1
CP003265	1423938^1423939	Insertion	-	T	sll0729-1_S28_R1_001 (paired) trimmed (paired) (Reads, Locally Realigned, Variants), sll0729-15_S29_R1_001 (paired) trimmed (paired) (Reads, Locally Realigned, Variants), sll0729-3_26-1_S30_R1_001 (paired) trimmed (paired) (Reads, Locally Realigned, Variants), sll0729-3_26-2_S31_R1_001 (paired) trimmed (paired) (Reads, Locally Realigned, Variants), sll0729-3_26-3_S32_R1_001 (paired) trimmed (pair…	9	AGF50268.1:c.[972+1423166_972+1423167insT]; AGF51559.1:c.[2182_2183insA]	AGF51559.1:p.Ala728fs	AGF51559.1:c.2182_2183insA	MYO_113070	MYO_113070	similar to sll1951	hemolysin	AGF51559.1
CP003265	1579501	SNV	G	T	sll0729-1_S28_R1_001 (paired) trimmed (paired) (Reads, Locally Realigned, Variants), sll0729-15_S29_R1_001 (paired) trimmed (paired) (Reads, Locally Realigned, Variants), sll0729-3_26-1_S30_R1_001 (paired) trimmed (paired) (Reads, Locally Realigned, Variants), sll0729-3_26-2_S31_R1_001 (paired) trimmed (paired) (Reads, Locally Realigned, Variants), sll0729-3_26-3_S32_R1_001 (paired) trimmed (pair…	9	AGF50268.1:c.[972+1578729G>T]; AGF51692.1:c.[779C>A]	AGF51692.1:p.Ala260Asp	AGF50268.1:c.972+1578729G>T	MYO_114410	MYO_114410	similar to sll1428	P3 protein	AGF51692.1
CP003265	1810888	SNV	T	C	sll0729-1_S28_R1_001 (paired) trimmed (paired) (Reads, Locally Realigned, Variants), sll0729-15_S29_R1_001 (paired) trimmed (paired) (Reads, Locally Realigned, Variants), sll0729-3_26-1_S30_R1_001 (paired) trimmed (paired) (Reads, Locally Realigned, Variants), sll0729-3_26-2_S31_R1_001 (paired) trimmed (paired) (Reads, Locally Realigned, Variants), sll0729-3_26-3_S32_R1_001 (paired) trimmed (pair…	9	AGF50268.1:c.[1-1758474T>C]; AGF51913.1:c.[674T>C]	AGF51913.1:p.Val225Ala	AGF51913.1:c.674T>C	MYO_116650	MYO_116650	similar to slr1983	regulatory components of sensory transduction system	AGF51913.1
CP003265	1847864^1847865	Insertion	-	T	sll0729-1_S28_R1_001 (paired) trimmed (paired) (Reads, Locally Realigned, Variants), sll0729-15_S29_R1_001 (paired) trimmed (paired) (Reads, Locally Realigned, Variants), sll0729-3_26-1_S30_R1_001 (paired) trimmed (paired) (Reads, Locally Realigned, Variants), sll0729-3_26-2_S31_R1_001 (paired) trimmed (paired) (Reads, Locally Realigned, Variants), sll0729-3_26-3_S32_R1_001 (paired) trimmed (pair…	9	AGF50268.1:c.[1-1721498_1-1721497insT]; AGF51952.1:c.[1155_1156insA]	AGF51952.1:p.Asp386fs	AGF51952.1:c.1155_1156insA	hlyD	MYO_117070	similar to sll1181	HlyD family of secretion proteins	AGF51952.1
CP003265	2241338	SNV	G	C	sll0729-1_S28_R1_001 (paired) trimmed (paired) (Reads, Locally Realigned, Variants), sll0729-15_S29_R1_001 (paired) trimmed (paired) (Reads, Locally Realigned, Variants), sll0729-3_26-1_S30_R1_001 (paired) trimmed (paired) (Reads, Locally Realigned, Variants), sll0729-3_26-2_S31_R1_001 (paired) trimmed (paired) (Reads, Locally Realigned, Variants), sll0729-3_26-3_S32_R1_001 (paired) trimmed (pair…	9	AGF50268.1:c.[1-1328024G>C]; AGF52295.1:c.[221G>C]	AGF52295.1:p.Arg74Pro	AGF52295.1:c.221G>C	MYO_120550	MYO_120550	similar to slr1942	hypothetical protein	AGF52295.1
CP003265	2397991	SNV	A	C	sll0729-1_S28_R1_001 (paired) trimmed (paired) (Reads, Locally Realigned, Variants), sll0729-15_S29_R1_001 (paired) trimmed (paired) (Reads, Locally Realigned, Variants), sll0729-3_26-1_S30_R1_001 (paired) trimmed (paired) (Reads, Locally Realigned, Variants), sll0729-3_26-2_S31_R1_001 (paired) trimmed (paired) (Reads, Locally Realigned, Variants), sll0729-3_26-3_S32_R1_001 (paired) trimmed (pair…	9	AGF50268.1:c.1-1171371A>C		AGF50268.1:c.1-1171371A>C
CP003265	2518280	SNV	C	T	sll0729-1_S28_R1_001 (paired) trimmed (paired) (Reads, Locally Realigned, Variants), sll0729-15_S29_R1_001 (paired) trimmed (paired) (Reads, Locally Realigned, Variants), sll0729-3_26-1_S30_R1_001 (paired) trimmed (paired) (Reads, Locally Realigned, Variants), sll0729-3_26-2_S31_R1_001 (paired) trimmed (paired) (Reads, Locally Realigned, Variants), sll0729-3_26-3_S32_R1_001 (paired) trimmed (pair…	9	AGF50268.1:c.[1-1051082C>T]; AGF52515.1:c.[2693C>T]	AGF52515.1:p.Ser898Phe	AGF52515.1:c.2693C>T	MYO_122830	MYO_122830	similar to slr0222	hybrid sensory kinase	AGF52515.1
CP003265	3011933	SNV	C	T	sll0729-1_S28_R1_001 (paired) trimmed (paired) (Reads, Locally Realigned, Variants), sll0729-15_S29_R1_001 (paired) trimmed (paired) (Reads, Locally Realigned, Variants), sll0729-3_26-1_S30_R1_001 (paired) trimmed (paired) (Reads, Locally Realigned, Variants), sll0729-3_26-2_S31_R1_001 (paired) trimmed (paired) (Reads, Locally Realigned, Variants), sll0729-3_26-3_S32_R1_001 (paired) trimmed (pair…	9	AGF50268.1:c.[1-557429C>T]; AGF52960.1:c.[276C>T]		AGF52960.1:c.276C>T	MYO_127320	MYO_127320	similar to slr0302	PleD-like protein	AGF52960.1
CP003265	3095975	SNV	C	T	sll0729-1_S28_R1_001 (paired) trimmed (paired) (Reads, Locally Realigned, Variants), sll0729-15_S29_R1_001 (paired) trimmed (paired) (Reads, Locally Realigned, Variants), sll0729-3_26-1_S30_R1_001 (paired) trimmed (paired) (Reads, Locally Realigned, Variants), sll0729-3_26-2_S31_R1_001 (paired) trimmed (paired) (Reads, Locally Realigned, Variants), sll0729-3_26-3_S32_R1_001 (paired) trimmed (pair…	9	AGF50268.1:c.[1-473387C>T]; AGF53034.1:c.[283C>T]	AGF53034.1:p.Arg95Cys	AGF50268.1:c.1-473387C>T	MYO_128060	MYO_128060	similar to ssr1176	transposase	AGF53034.1
CP003265	3361555^3361556	Insertion	-	T	sll0729-1_S28_R1_001 (paired) trimmed (paired) (Reads, Locally Realigned, Variants), sll0729-15_S29_R1_001 (paired) trimmed (paired) (Reads, Locally Realigned, Variants), sll0729-3_26-1_S30_R1_001 (paired) trimmed (paired) (Reads, Locally Realigned, Variants), sll0729-3_26-2_S31_R1_001 (paired) trimmed (paired) (Reads, Locally Realigned, Variants), sll0729-3_26-3_S32_R1_001 (paired) trimmed (pair…	9	AGF50268.1:c.[1-207807_1-207806insT]; AGF53247.1:c.[1509_1510insA]	AGF53247.1:p.Leu504fs	AGF53247.1:c.1509_1510insA	MYO_130270	MYO_130270	similar to sll1496	mannose-1-phosphate guanyltransferase	AGF53247.1
CP003265	3369205	SNV	A	T	sll0729-1_S28_R1_001 (paired) trimmed (paired) (Reads, Locally Realigned, Variants), sll0729-15_S29_R1_001 (paired) trimmed (paired) (Reads, Locally Realigned, Variants), sll0729-3_26-1_S30_R1_001 (paired) trimmed (paired) (Reads, Locally Realigned, Variants), sll0729-3_26-2_S31_R1_001 (paired) trimmed (paired) (Reads, Locally Realigned, Variants), sll0729-3_26-3_S32_R1_001 (paired) trimmed (pair…	9	AGF50268.1:c.[1-200157A>T]; AGF53253.1:c.[692A>T]	AGF53253.1:p.Lys231Met	AGF50268.1:c.1-200157A>T	rpoF	MYO_130340	similar to slr1564	RNA polymerase sigma-37	AGF53253.1
CP003265	781120..781273	Deletion	CCCCGGCTTTAAACGTCATGCACCAATCTCTGATTTACTGGTTTATTCATCTATCAATTCCATAGGCTTTTTGCTTCATCGCTCCAACTAACTTTTCTGGGATGTCCTCCATGCCCCCCGTGCCTAGCTTACCGTCCACCGATGCCGTTATTCC	154bp	sll0729-1_S28_R1_001 (paired) trimmed (paired) (Reads, Locally Realigned, Variants), sll0729-15_S29_R1_001 (paired) trimmed (paired) (Reads, Locally Realigned, Variants), sll0729-3_26-1_S30_R1_001 (paired) trimmed (paired) (Reads, Locally Realigned, Variants), sll0729-3_26-2_S31_R1_001 (paired) trimmed (paired) (Reads, Locally Realigned, Variants), sll0729-3_26-3_S32_R1_001 (paired) trimmed (pair…	9							slr2031(RsbU)上流
Common SNP and IN/dels among supressors (sll0729_3-26-1, 2, 3, 4, sll0729_3-28-I, II, III)（except for WT, 0729-1, 0729-15）
CP003265	256605	SNV	C	T	sll0729-3_26-1_S30_R1_001 (paired) trimmed (paired) (Reads, Locally Realigned, Variants), sll0729-3_26-2_S31_R1_001 (paired) trimmed (paired) (Reads, Locally Realigned, Variants), sll0729-3_26-3_S32_R1_001 (paired) trimmed (paired) (Reads, Locally Realigned, Variants), sll0729-3_26-4_S33_R1_001 (paired) trimmed (paired) (Reads, Locally Realigned, Variants), sll0729-3_28-I_S34_R1_001 (paired) trim…	7	AGF50268.1:c.972+255833C>T		AGF50268.1:c.972+255833C>T
Common SNP and IN/dels among sll0729_3-28-I, II, III
CP003265	2867061	SNV	G	A	sll0729-3_28-I_S34_R1_001 (paired) trimmed (paired) (Reads, Locally Realigned, Variants), sll0729-3_28-II_S35_R1_001 (paired) trimmed (paired) (Reads, Locally Realigned, Variants), sll0729-3_28-III_S36_R1_001 (paired) trimmed (paired) (Reads, Locally Realigned, Variants)	3	AGF50268.1:c.[1-702301G>A]; AGF52832.1:c.[42G>A]		AGF50268.1:c.1-702301G>A	MYO_126030	MYO_126030	similar to slr0073	sensory transduction histidine kinase	AGF52832.1
Only sll0729-15
CP003265	857748	SNV	C	A	sll0729-15_S29_R1_001 (paired) trimmed (paired) (Reads, Locally Realigned, Variants)	1	AGF50268.1:c.[972+856976C>A]; AGF51054.1:c.[2774G>T]	AGF51054.1:p.Gly925Val	AGF51054.1:c.2774G>T	rpoB	MYO_17960	similar to sll1787	RNA polymerase beta subunit	AGF51054.1
Only sll0729_3-26-1
CP003265	487987..487991	Deletion	TCCTC	-	sll0729-3_26-1_S30_R1_001 (paired) trimmed (paired) (Reads, Locally Realigned, Variants)	1	AGF50268.1:c.[972+487215_972+487219delTCCTC]; AGF50714.1:c.[599_603delTCCTC]	AGF50714.1:p.Ile200fs	AGF50714.1:c.599_603delTCCTC	MYO_14540	MYO_14540	similar to slr1609	long-chain-fatty-acid CoA ligase	AGF50714.1
CP003265	703647	Deletion	A	-	sll0729-3_26-1_S30_R1_001 (paired) trimmed (paired) (Reads, Locally Realigned, Variants)	1	AGF50268.1:c.[972+702875delA]; AGF50900.1:c.[2803delA]	AGF50900.1:p.Ile937fs	AGF50900.1:c.2803delA	MYO_16420	MYO_16420	similar to slr1393	sensory transduction histidine kinase	AGF50900.1
Only sll0729_3-26-2
CP003265	2262055..2262059	Deletion	ATGGT	-	sll0729-3_26-2_S31_R1_001 (paired) trimmed (paired) (Reads, Locally Realigned, Variants)	1	AGF50268.1:c.1-1307307_1-1307303delATGGT		AGF50268.1:c.1-1307307_1-1307303delATGGT
Only sll0729_3-26-3, and 4
CP003265	1763737	SNV	A	G	sll0729-3_26-3_S32_R1_001 (paired) trimmed (paired) (Reads, Locally Realigned, Variants), sll0729-3_26-4_S33_R1_001 (paired) trimmed (paired) (Reads, Locally Realigned, Variants)	2	AGF50268.1:c.[972+1762965A>G]; AGF51875.1:c.[1658T>C]	AGF51875.1:p.Leu553Pro	AGF51875.1:c.1658T>C	MYO_116270	MYO_116270	similar to sll1895	hypothetical protein	AGF51875.1
Plasmids (pCB2.4 and pCC5.2)
Common deletion except for WT-new（WT-new lost pCB2.4_M）
CP003271 (pCB2.4_M)	1211	Deletion	A	-	sll0729-1_S28_R1_001 (paired) trimmed (paired) (Reads, Locally Realigned, Variants), sll0729-15_S29_R1_001 (paired) trimmed (paired) (Reads, Locally Realigned, Variants), sll0729-3_26-1_S30_R1_001 (paired) trimmed (paired) (Reads, Locally Realigned, Variants), sll0729-3_26-2_S31_R1_001 (paired) trimmed (paired) (Reads, Locally Realigned, Variants), sll0729-3_26-3_S32_R1_001 (paired) trimmed (pair…	9	AGF53821.1:c.[1-385delA]; AGF53822.1:c.[362delA]	AGF53822.1:p.Gln121fs	AGF53821.1:c.1-385delA	MYO_820	MYO_820		hypothetical protein	AGF53822.1
Common insertion except for WT-new and sll0729-15 (WT-new and sll0729-15 lost PCC5.2_M）
CP003272 (pCC5.2_M)	917^918	Insertion	-	C	sll0729-1_S28_R1_001 (paired) trimmed (paired) (Reads, Locally Realigned, Variants), sll0729-3_26-1_S30_R1_001 (paired) trimmed (paired) (Reads, Locally Realigned, Variants), sll0729-3_26-2_S31_R1_001 (paired) trimmed (paired) (Reads, Locally Realigned, Variants), sll0729-3_26-3_S32_R1_001 (paired) trimmed (paired) (Reads, Locally Realigned, Variants), sll0729-3_26-4_S33_R1_001 (paired) trimmed (…	8	AGF53825.1:c.226_227insC	AGF53825.1:p.Phe79fs	AGF53825.1:c.226_227insC	MYO_620	MYO_620		hypothetical protein	AGF53825.1
Only sll0729-1
CP003272 (pCC5.2_M)	1523..1533	Deletion	CTTCAAAAATA	11bp	sll0729-1_S28_R1_001 (paired) trimmed (paired) (Reads, Locally Realigned, InDel)	1	10	10

### Sheet: 0729KO and Sup
Table XX. locations of all mutations found in the ∆sll0729 KO and suppressor strains compared with the parental WT strain.
Genbank ID	Position	Type	Reference	Allele	Strains	Coding region change	Amino acid change	Gene	Locus_tag	ORF ID	Product
CP003265	144507	SNV	G	A	KO, Sup1, Sup2, Sup3, Sup4, Sup5, Sup6, Sup7	AGF50268.1:c.[972+143735G>A]; AGF50393.1:c.[447G>A]		bcp	MYO_11260	slr0242	bacterioferritin comigratory protein
CP003265	256605	SNV	C	T	Sup1, Sup2, Sup3, Sup4, Sup5, Sup6, Sup7	AGF50268.1:c.972+255833C>T
CP003265	387108	SNV	C	T	KO, Sup1, Sup2, Sup3, Sup4, Sup5, Sup6, Sup7	AGF50268.1:c.[972+386336C>T]; AGF50628.1:c.[326C>T]	AGF50628.1:p.Pro109Leu		MYO_13670	slr1085	hypothetical protein
CP003265	528168	SNV	G	C	KO, Sup1, Sup2, Sup3, Sup4, Sup5, Sup6, Sup7	AGF50268.1:c.[972+527396G>C]; AGF50742.1:c.[3721G>C]	AGF50742.1:p.Ala1241Pro		MYO_14820	slr1753	hypothetical protein
CP003265	703647	Deletion	A	-	Sup1	AGF50268.1:c.[972+702875delA]; AGF50900.1:c.[2803delA]	AGF50900.1:p.Ile937fs		MYO_16420	slr1393	sensory transduction histidine kinase
CP003265	831302	SNV	T	C	KO, Sup1, Sup2, Sup3, Sup4, Sup5, Sup6, Sup7	AGF50268.1:c.972+830530T>C
CP003265	841715	SNV	C	T	KO, Sup1, Sup2, Sup3, Sup4, Sup5, Sup6, Sup7	AGF50268.1:c.[972+840943C>T]; AGF51038.1:c.[554G>A]	AGF51038.1:p.Arg185Gln	rpl3	MYO_17800	sll1799	50S ribosomal protein L3
CP003265	847733	SNV	A	G	KO, Sup1, Sup2, Sup3, Sup4, Sup5, Sup6, Sup7	AGF50268.1:c.[972+846961A>G]; AGF51045.1:c.[5A>G]	AGF51045.1:p.Asn2Ser	argB	MYO_17870	slr1898	N-acetylglutamate kinase
CP003265	1070494	SNV	T	A	KO, Sup1, Sup2, Sup3, Sup4, Sup5, Sup6, Sup7	AGF50268.1:c.[972+1069722T>A]; AGF51238.1:c.[864A>T]	AGF51238.1:p.Lys288Asn		MYO_19820	sll1359	hypothetical protein
CP003265	1203086	SNV	A	G	KO, Sup1, Sup2, Sup3, Sup4, Sup5, Sup6, Sup7	AGF50268.1:c.[972+1202314A>G]; AGF51348.1:c.[341A>G]	AGF51348.1:p.Tyr114Cys		MYO_110940	slr1865	hypothetical protein
CP003265	1423938^1423939	Insertion	-	T	KO, Sup1, Sup2, Sup3, Sup4, Sup5, Sup6, Sup7	AGF50268.1:c.[972+1423166_972+1423167insT]; AGF51559.1:c.[2182_2183insA]	AGF51559.1:p.Ala728fs		MYO_113070	sll1951	hemolysin
CP003265	1579501	SNV	G	T	KO, Sup1, Sup2, Sup3, Sup4, Sup5, Sup6, Sup7	AGF50268.1:c.[972+1578729G>T]; AGF51692.1:c.[779C>A]	AGF51692.1:p.Ala260Asp		MYO_114410	sll1428	P3 protein
CP003265	1763737	SNV	A	G	Sup3, Sup4	AGF50268.1:c.[972+1762965A>G]; AGF51875.1:c.[1658T>C]	AGF51875.1:p.Leu553Pro		MYO_116270	sll1895	hypothetical protein
CP003265	1810888	SNV	T	C	KO, Sup1, Sup2, Sup3, Sup4, Sup5, Sup6, Sup7	AGF50268.1:c.[1-1758474T>C]; AGF51913.1:c.[674T>C]	AGF51913.1:p.Val225Ala		MYO_116650	slr1983	regulatory components of sensory transduction system
CP003265	1847864^1847865	Insertion	-	T	KO, Sup1, Sup2, Sup3, Sup4, Sup5, Sup6, Sup7	AGF50268.1:c.[1-1721498_1-1721497insT]; AGF51952.1:c.[1155_1156insA]	AGF51952.1:p.Asp386fs	hlyD	MYO_117070	sll1181	HlyD family of secretion proteins
CP003265	2241338	SNV	G	C	KO, Sup1, Sup2, Sup3, Sup4, Sup5, Sup6, Sup7	AGF50268.1:c.[1-1328024G>C]; AGF52295.1:c.[221G>C]	AGF52295.1:p.Arg74Pro		MYO_120550	slr1942	hypothetical protein
CP003265	2262055..2262059	Deletion	ATGGT	-	Sup2	AGF50268.1:c.1-1307307_1-1307303delATGGT
CP003265	2397991	SNV	A	C	KO, Sup1, Sup2, Sup3, Sup4, Sup5, Sup6, Sup7	AGF50268.1:c.1-1171371A>C
CP003265	2518280	SNV	C	T	KO, Sup1, Sup2, Sup3, Sup4, Sup5, Sup6, Sup7	AGF50268.1:c.[1-1051082C>T]; AGF52515.1:c.[2693C>T]	AGF52515.1:p.Ser898Phe		MYO_122830	slr0222	hybrid sensory kinase
CP003265	2867061	SNV	G	A	Sup5, Sup6, Sup7	AGF50268.1:c.[1-702301G>A]; AGF52832.1:c.[42G>A]			MYO_126030	slr0073	sensory transduction histidine kinase
CP003265	3011933	SNV	C	T	KO, Sup1, Sup2, Sup3, Sup4, Sup5, Sup6, Sup7	AGF50268.1:c.[1-557429C>T]; AGF52960.1:c.[276C>T]			MYO_127320	slr0302	PleD-like protein
CP003265	3095975	SNV	C	T	KO, Sup1, Sup2, Sup3, Sup4, Sup5, Sup6, Sup7	AGF50268.1:c.[1-473387C>T]; AGF53034.1:c.[283C>T]	AGF53034.1:p.Arg95Cys		MYO_128060	ssr1176	transposase
CP003265	3361555^3361556	Insertion	-	T	KO, Sup1, Sup2, Sup3, Sup4, Sup5, Sup6, Sup7	AGF50268.1:c.[1-207807_1-207806insT]; AGF53247.1:c.[1509_1510insA]	AGF53247.1:p.Leu504fs		MYO_130270	sll1496	mannose-1-phosphate guanyltransferase
CP003265	3369205	SNV	A	T	KO, Sup1, Sup2, Sup3, Sup4, Sup5, Sup6, Sup7	AGF50268.1:c.[1-200157A>T]; AGF53253.1:c.[692A>T]	AGF53253.1:p.Lys231Met	rpoF	MYO_130340	slr1564	RNA polymerase sigma-37
CP003265	487987..487991	Deletion	TCCTC	-	Sup1	AGF50268.1:c.[972+487215_972+487219delTCCTC]; AGF50714.1:c.[599_603delTCCTC]	AGF50714.1:p.Ile200fs		MYO_14540	slr1609	long-chain-fatty-acid CoA ligase
CP003265	730868^730869	Insertion	-	T	KO, Sup1, Sup2, Sup3, Sup4, Sup5, Sup6, Sup7	AGF50268.1:c.[972+730096_972+730097insT]; AGF50925.1:c.[307_308insA]	AGF50925.1:p.Ile103fs	spkA	MYO_16670		SpkA
CP003265	781120..781273	Deletion	CCCCGGCTTTAAACGTCATGCACCAATCTCTGATTTACTGGTTTATTCATCTATCAATTCCATAGGCTTTTTGCTTCATCGCTCCAACTAACTTTTCTGGGATGTCCTCCATGCCCCCCGTGCCTAGCTTACCGTCCACCGATGCCGTTATTCC	154bp	KO, Sup1, Sup2, Sup3, Sup4, Sup5, Sup6, Sup7

### Sheet: Table S3
Table S3. locations of mutations found in the ∆sll0729 suppressor mutants compared with the parental ∆sll0729 strain.
Strain	Genbank ID	Position	Type	Reference	Allele	Amino acid change	Locus_tag	ORF ID	Product
Sup1, Sup2, Sup3, Sup4, Sup5, Sup6, Sup7	CP003265	256605	SNV	C	T
Sup1	CP003265	487987..487991	Deletion	TCCTC	-	AGF50714.1:p.Ile200fs	MYO_14540	slr1609	long-chain-fatty-acid CoA ligase
Sup1	CP003265	703647	Deletion	A	-	AGF50900.1:p.Ile937fs	MYO_16420	slr1393	sensory transduction histidine kinase
Sup3, Sup4	CP003265	1763737	SNV	A	G	AGF51875.1:p.Leu553Pro	MYO_116270	sll1895	hypothetical protein
Sup2	CP003265	2262055..2262059	Deletion	ATGGT	-
Sup5, Sup6, Sup7	CP003265	2867061	SNV	G	A		MYO_126030	slr0073	sensory transduction histidine kinase
